# Who Formed All That Iron?: A Novel Antarctic Chemolithotroph Drives Iron Biomineralization

**DOI:** 10.64898/2026.03.26.714105

**Authors:** Jaekyung Yoon, Boyoung Lee, Kyu-Cheul Yoo, Min-Jung Kwak, Hae Jung Song, Chung Yeon Hwang, Yusook Chung, Kitae Kim, Soon-Kyeong Kwon, Ju Yeon Song, Hwan Su Yoon, Jihyun F. Kim

## Abstract

Iron mineralization has profoundly influenced Earth’s biogeochemical history^1,2^, yet the specific mechanisms underlying banded iron formation (BIF) remain unresolved^3–5^. Here we profile the microbiomes of Holocene sediments beneath the Larsen C Ice Shelf (LCIS), Antarctica^6–8^, through stratigraphic analysis of sedimentary ancient DNA combined with metagenomics. Distinct microbial phases aligned with glacial facies boundaries, with sub-ice shelf communities dominated by chemolithoautotrophs including an uncultured *Thermodesulfovibrionia*. This bacterium, visualized by fluorescence *in situ* hybridization and designated ‘*Candidatus* Mariimomonas ferrooxydans’ (phylum *Nitrospirota*), emerged as a keystone taxon with high network centrality. Its genome encodes Cyc2, a fused porin–cytochrome outer membrane protein implicated in Fe(II) oxidation. Heterologous expression of Cyc2 in *Escherichia coli* confirmed its ability to catalyze iron oxidation, supporting iron precipitation under dark, anoxic conditions. These pristine LCIS sediments, unaltered since the last glacial maximum, provide a modern analogue for synglacial BIFs deposited during Neoproterozoic Snowball Earth events. Our findings deliver direct genomic and functional evidence for chemolithotrophic iron oxidation, challenge phototroph-centric models of BIF genesis, and highlight microbial iron cycling as a recurring force in Earth’s geochemical evolution. Beyond Earth, these insights inform interpretations of iron deposits on other planetary bodies.
