## Extended Data Table for "Who Formed All That Iron?: A Novel Antarctic Chemolithotroph Drives Iron Biomineralization"

### Sheet: Extended Data Table 1
Extended Data Table 1. Information for sequenced layers of the Larsen C Ice Shelf sediment core and read statistics of 16S rDNA amplicon sequencing and whole metagenome sequencing.
Layer	Depth (cm)	Calibrated Age (yrs BP)1	Number of amplicon sequencing reads2	Number of PGM sequencing reads2	Number of HiSeq sequencing reads2
1	0-1	1,717±90	1556	5431978
2	2-3		1017
3	4-5		1222
4	6-7	2,518±84	1290
5	8-9		2072
6	10-11	4,137±79	3183	3968702	49195053
7	12-13		2036
8	14-15	4,197±83	2538
9	16-17		2243
10	18-19		2078
11	20-21		3161	4560199
12	25-26		3579	4874279
13	30-31		2224
14	35-36		1888	4692410	52530923
15	40-41		3324
16	45-46		3562	6097382	53025400
17	50-51		1802
18	55-56		2301
19	60-61		4008
20	65-66		7411	2534027
21	70-71		3726
22	75-76		2777
23	80-81		2200	4628866	59288353
24	85-86	6,021±429	3898
25	90-91		4553	3165161
26	95-96	8,054±420	3249	2802488	63854808
28	105-106		2144
29	110-111		3907	6662611
30	115-116		4029
31	120-121		1855	3164372
37	150-151		2615
38	155-156		1153
39	160-161		3329	4540676	57641950
40	165-166		1428
41	170-171		4387
42	175-176		3309
43	180-181		4244
46	193-194		-	5556855
53	205-206		-	4562134
59	235-236		-	5332224
1 Ages are reported in blank-corrected 14C years BP and have been calibrated to caldendar years BP using Calib 7.1 Marine 13 calibration cruve with ΔR = 831±50.
2 The number of sequencing reads indicates the number of reads after quality trimming.

### Sheet: Extended Data Table 2
Extended Data Table 2. Predicted number of genes predicted to be involved carbon, nitrogen, sulfur, iron, or energy metabolism in assembled Ion Torrent PGM contigs.
					Phase A					Phase B
				Layer	1	6	11	12	14	16	20	23	25	26	29	31	39
				Depth (cm)	0-1	10-11	20-21	25-26	35-36	45-46	65-66	80-81	90-91	95-96	110-111	120-121	160-161
Carbon metabolism
	Reductive acetyl-CoA pathway (Wood-Ljungdahl pathway)
		carbon-monoxide dehydrogenase [EC:1.2.7.4]
			K00198	acsA	20					2	18	11	21	15	34	9	7
		formate dehydrogenase [EC:1.2.1.43]
			K05299	fdhA	3	1					4	2	5	3	4	4
		formate--tetrahydrofolate ligase [EC:6.3.4.3]
			K01938	fhs	9	3	2	1	2	11	6	11	13	6	8	9	5
		methylenetetrahydrofolate dehydrogenase (NADP+) / methenyltetrahydrofolate cyclohydrolase [EC:1.5.1.5 3.5.4.9]
			K01491	folD	12	21	16	5	10	18	13	9	20	10	25	18	10
		methylenetetrahydrofolate reductase (NADPH) [EC:1.5.1.20]
			K00297	metF	21	18	7	6	8	8	15	18	25	16	40	26	12
		5-methyltetrahydrofolate corrinoid/iron sulfur protein methyltransferase [EC:2.1.1.258]
			K15023	acsE	15					1	16	6	14	16	22	10	7
		acetyl-CoA synthase [EC:2.3.1.169]
			K14138	acsB	29					6	27	9	26	16	31	10	4
		acetyl-CoA decarbonylase/synthase complex [EC:2.1.1.245]
			K00197	acsC	12					2	13	12	15	7	23	8	7
			K00194	acsD	4					1	12	6	14	5	11	5	4
	Formate oxidation, formate => CO2
		formate dehydrogenase [EC:1.2.1.2]
			K00122	fdh	2	25	3	7	6	5	2	1	4	3	3	2	1
			K00123	fdoG	11	15	10	8	10	18	12	2	24	14	23	18	12
			K00124	fdoH	1	4	2	2	1	1			1		3	4
			K00127	fdoI		2	2	3	3	1	2				1	1
	Phosphate acetyltransferase-acetate kinase pathway, acetyl-CoA => acetate
		phosphate acetyltransferase [EC:2.3.1.8]
			K00625	pta	1					1	3				1		2
		acetate kinase [EC:2.7.2.1]
			K00925	ackA	6	2		3	6	2	4	2	8	4	12	4	1
	Acetate assimilation, acetate => acetyl-CoA
		acetyl-CoA synthetase [EC:6.2.1.1]
			K01895	acs	37	49	19	20	23	58	29	18	45	26	73	37	29
	Glycolysis (Embden-Meyerhof pathway), glucose => pyruvate
		glucokinase [EC:2.7.1.2]/polyphosphate glucokinase [EC:2.7.1.63]
			K00845	glk	2	12	5	8	4	10	1		7	4	7		3
			K00886	ppgK	4	6		3	2	3	4	3	4	3	5	6	2
		glucose-6-phosphate isomerase [EC:5.3.1.9]/transaldolase / glucose-6-phosphate isomerase [EC:2.2.1.2 5.3.1.9]/glucose/mannose-6-phosphate isomerase [EC:5.3.1.9 5.3.1.8]
			K01810	pgi	6	10	1	1	4	13	5	4	13	4	13	8	5
			K13810	tal-pgi	10	11	2	3	3	2	7	4	11	3	8	5	7
			K15916	pgi-pmi	10	7	2	2	1	6	4	7	11	6	7	4	1
		6-phosphofructokinase [EC:2.7.1.11]
			K00850	pfkA	13	4	1	3	1	13	13	9	16	12	13	13	10
		fructose-bisphosphate aldolase [EC:4.1.2.13]/fructose-bisphosphate aldolase / 6-deoxy-5-ketofructose 1-phosphate synthase [EC:4.1.2.13 2.2.1.11]
			K01623	aldo	3	6	2	4	5	11	2	4	3	3	16	3	12
			K01624	fbaA	12	6	3	2	3	10	7	11	10	13	28	7	12
			K11645	fbaB	2	4	2	5	5	9	4	1	1		7	2	2
			K16305	fbap
		triosephosphate isomerase (TIM) [EC:5.3.1.1]
			K01803	tpi	15	17	10	9	9	18	10	9	15	8	28	14	3
		glyceraldehyde 3-phosphate dehydrogenase [EC:1.2.1.12]
			K00134	gapA	13	24	8	7	10	34	11	5	22	5	51	24	11
			K00150	gap2	5	11	8	6	6	13	7	5	8	5	11	3	6
		phosphoglycerate kinase [EC:2.7.2.3]
			K00927	pgk	14	28	16	8	9	20	10	10	30	5	45	15	7
		2,3-bisphosphoglycerate-dependent phosphoglycerate mutase [EC:5.4.2.11]/2,3-bisphosphoglycerate-independent phosphoglycerate mutase [EC:5.4.2.12]/probable phosphoglycerate mutase [EC:5.4.2.12]/2,3-bisphosphoglycerate-independent phosphoglycerate mutase [EC:5.4.2.12]
			K01834	gpmA		5	5	2	3	7	1		3	1	4	5	6
			K15633	gpmI	4	17	8	6	9	18	5	9	22	5	45	15	13
			K15634	gpmB	1	2	1		3				1	2		2
			K15635	apgM	20	14	11	10	8	17	22	12	26	13	40	18	8
		enolase [EC:4.2.1.11]
			K01689	eno	26	30	10	15	11	35	23	13	56	20	81	24	13
		pyruvate kinase [EC:2.7.1.40]
			K00873	pyk	27	27	19	17	10	20	13	11	31	11	38	22	18
	Gluconeogenesis, oxaloacetate => fructose-6P
		phosphoenolpyruvate carboxykinase (GTP) [EC:4.1.1.32]/phosphoenolpyruvate carboxykinase (ATP) [EC:4.1.1.49]
			K01596	pck	4	11	2	1	5	11	4	1	7	9	23	13	9
			K01610	pck	14	17	6	14	11	21	17	6	23	12	24	15	1
		fructose-1,6-bisphosphatase [EC:3.1.3.11]
			K03841	fbp	3	5	7	3	2	12	3	2	4	3	6	1	2
			K02446	glpX	4	11	2	9	6	9	1	2	4	2	15	7	2
			K11532	glpX		1				2			1			1
		fructose 1,6-bisphosphate aldolase/phosphatase [EC:4.1.2.13 3.1.3.11]
			K01622	fbap	8	17	7	12	4	7	6	2	14	2	10	5	7
	Pyruvate oxidation, pyruvate => acetyl-CoA
		pyruvate dehydrogenase [EC:1.2.4.1]
			K00163	aceE	6	8	9	6	5	13	5	3	2	2	2	2	3
			K00161	pdhA	6	10	3	6	5	10	5	3	3		13	7	1
			K00162	pdhB	7	11	4	6	6	16	2	4	9	4	15	10	2
			K00627	pdhC	19	20	6	5	8	32	22	19	20	16	37	18	9
			K00382	pdhD	15	35	21	8	18	50	24	12	27	10	43	30	20
		pyruvate ferredoxin oxidoreductase [EC:1.2.7.1]
			K00169	porA	16	5	1	6	8	5	12	5	20	8	20	11	8
			K00170	porB	14	2	4	1	7	2	15	10	19	8	24	13	8
			K00171	porD	6	1	1	1	1		3	1	6	5	5	2	5
			K00172	porG	6	1	3		2		4		7	6	13	1	2
		pyruvate-ferredoxin/flavodoxin oxidoreductase [EC:1.2.7.1 1.2.7.-]
			K03737	por/nifJ	23	4	5	4	6	16	16	13	34	19	20	22	7
	TCA cycle
		citrate synthase [EC:2.3.3.1]
			K01647	cs	12	54	24	17	18	42	12	6	16	10	34	16	10
		aconitate hydratase [EC:4.2.1.3]
			K01681	aco	27	43	26	35	17	58	17	16	29	20	40	28	21
		isocitrate dehydrogenase [EC:1.1.1.42]
			K00031	icd	7	15	5	4	9	28	8	9	18	10	20	12	5
			K00030	idh3	23	7	5		3	7	10	4	19	7	23	22	10
		2-oxoglutarate dehydrogenase [EC:1.2.4.2]/2-oxoglutarate dehydrogenase E2 component (dihydrolipoamide succinyltransferase) [EC:2.3.1.61]/dihydrolipoamide dehydrogenase [EC:1.8.1.4]
			K00164	sucA	1	13			6	15	9		3	1	7	12	9
			K00658	sucB	2	2	1	4	3	1	3	1	2	1	4	2	3
			K00382	pdhD
		2-oxoglutarate/2-oxoacid ferredoxin oxidoreductase subunit alpha [EC:1.2.7.3 1.2.7.11]
			K00174	korA	46	58	34	31	34	39	37	24	60	35	97	41	31
			K00175	korB	19	29	17	16	25	34	22	13	44	20	67	31	19
			K00177	korC	15	3			1	6	15	10	18	14	28	18	13
			K00176	korD	2	1		2	1	2	2	1	10	2	10	3	3
		succinyl-CoA synthetase [EC:6.2.1.5]
			K01902	sucD	13	18	20	9	8	28	7	11	23	9	24	24	9
			K01903	sucC	11	20	11	6	3	16	6	8	12	6	16	14	12
		succinate dehydrogenase [EC:1.3.5.1 1.3.5.4]
			K00239	sdhA	22	21	19	12	22	35	27	12	34	21	60	29	16
			K00240	sdhB	13	12	8	13	14	19	11	11	26	13	38	18	10
			K00241	sdhC	4	10	6	1	2	7	3	8	5	3	9	5	5
			K00242	sdhD		3	2		1	1		1	3		1
		fumarate hydratase [EC:4.2.1.2]
			K01676	fumAB	2	6	1			2	3	2	6	5	10	7	7
			K01679	fumC	6	13	5	10	8	13	8	4	6	6	9	12	5
			K01677	fumA	3	6	3		2	2	10	2	9	5	15	7	4
			K01678	fumB	6	2			2	1	6	4	13	2	13	3	6
		malate dehydrogenase [EC:1.1.1.37]
			K00024	mdh	10	19	5	9	14	18	11	7	18	4	32	13	7
	Fumarate reductoin
		fumarate reductase [EC:1.3.5.4]
			K00244	frdA	2	26	9	11	6	11	1	1	1		7	1	1
			K00245	frdB		10	4	7	5	4		1	1		3
			K00246	frdC			2	1	1
	Pentose phosphate pathway (Pentose phosphate cycle)
		glucose-6-phosphate 1-dehydrogenase [EC:1.1.1.49 1.1.1.363]
			K00036	g6pd	27	38	19	18	10	26	18	12	37	14	31	20	13
		6-phosphogluconolactonase [EC:3.1.1.31]
			K01057			13	8	11	8	12			7	2	8	6	1
		6-phosphogluconate dehydrogenase [EC:1.1.1.44 1.1.1.343]
			K00033		15	30	14	21	19	22	14	12	33	10	30	24	12
		ribulose-phosphate 3-epimerase [EC:5.1.3.1]
			K01783		12	11	9	15	9	12	19	12	30	12	5
		ribose 5-phosphate isomerase A [EC:5.3.1.6]
			K01807	rpiA	2	4	4	4	5	4	4	2	8	3	9	8	4
			K01808	rpiB	9	11	3	7	8	14	9	2	21	9	21	8	4
		transketolase [EC:2.2.1.1]
			K00615	tkt	75	53	24	15	22	73	43	34	84	34	144	36	25
		transaldolase [EC:2.2.1.2]
			K00616	tal	21	34	20	11	15	16	14	6	30	22	43	9	5
	PRPP biosynthesis, ribose 5P => PRPP
		ribose-phosphate pyrophosphokinase [EC:2.7.6.1]
			K00948	prps	17	25	17	14	12	25	19	12	23	14	40	18	11
Nitrogen metabolism
	Nitrogen fixation, nitrogen => ammonia
		nitrogenase [EC:1.18.6.1]
			K02588	nifH	1				1						3		3
			K02586	nifD					1	1		1					1
			K02591	nifK
			K02587	nifE											1		1
			K02592	nifN
			K02585	nifB						1	1		1		4	1	4
	Dissimilatory nitrate reduction, nitrate => ammonia
		nitrate reductase / nitrite oxidoreductase [EC:1.7.5.1 1.7.99.4]
			K00370	narG	30	62	34	28	41	84	14	5	29	20	42	34	23
			K00371	narH	8	16	5	10	14	13	7	4	7	5	16	10	5
			K00374	narI	6	2		1	1	11	1	1	6		10	5	3
		periplasmic nitrate reductase NapA [EC:1.7.99.4]
			K02567	napA	12	8	5	3	7	3	4	2	6	3	14	7	6
			K02568	napB	2	1							1	1	3
		nitrite reductase (NADH) [EC:1.7.1.15]
			K00362	nirB	3					3	2	3	6	3	9	4
			K00363	nirD	1	1			1	3
Sulfur metabolism
	Dissimilatory sulfate reduction, sulfate => H2S
		sulfate adenylyltransferase [EC:2.7.7.4]
			K00958	sat	3	25	15	5	6	23	14	9	17	11	17	12	7
		adenylylsulfate reductase, subunit B [EC:1.8.99.2]
			K00394	aprA	6	9	5	1	7	10	1	1	6	2	11	5	3
			K00395	aprB			2	1		4	1	1	3		2
		adenylylsulfate reductase membrane anchor
				aprM1		3	4		2	2
		dissimilatory sulfite reductase beta subunit [EC:1.8.99.5]
			K11180	dsrA	6						2	4	2	1	12	3	4
			K11181	dsrB	9						2	2	4	2	11	3	6
		quinone-modifying oxidoreductase
			K16885	qmoA	2								3	2	2	4	1
			K16886	qmoB	3					1	3		5	3	10	5
			K16887	qmoC	2		1			1	1	1	4	1	4	1	1
		dissimilatory sulfite reductase C
				dsrC1						2			1		3
		dissimilatory sulfite reductase D
				dsrD1	2							1	1	1	3	2	1
		intracellular sulfur oxidation protein
				dsrE1		1
				dsrF1						1
				dsrH1						1
		iron-sulfur flavoprotein
				dsrL1
				dsrT
		sulfur oxidation protein
				dsrM1											3
				dsrK1							1	1	1	1	4	2
				dsrJ1							1	1	1	1	2	1
				dsrO1								1			2	1
				dsrP1	1										1
		heterodisulfide reductase subunit A
				hdrA1	18	1	1		3	1	30	13	27	14	40	18	4
		dihydrofolate reductase
				hdrB1	3	1				2	5	4	12	3	13	2	1
		heterodisulfide oxidoreductase, iron-sulfur cluster-binding subunit C
				hdrC1	9	1	1	1		3	8	6	11	9	17	5	3
	Thiosulfate oxidation by SOX complex, thiosulfate => sulfate
			K17222	soxA			1
			K17223	soxX
			K17224	soxB	3				1	3	1	2		1	1	1	1
			K17225	soxC						6			1
			K17226	soxY		1				1		1			1
			K17227	soxZ						2		1
	Tetrathionate reduction, tetrathionate => thiosulfate
			K08357	ttrA	1	3		1	1	5	2	2	3	3	4	5	5
			K08358	ttrB	4			1	2	4	1	1	3	1	6	1	1
	Thiosulfate/polysulfide reduction, thiosulfate/polysulfide => sulfide
		thiosulfate reductase / polysulfide reductase [EC:1.8.5.5]
			K08352	phsA	4	1	1		2	7	2	3	6	2	18	12	2
	Sulfide oxidation, sulfide => polysulfide
		sulfide:quinone oxidoreductase [EC:1.8.5.4]
			K17218	sqr	10	14	4	3	7	7	11	8	15	4	27	11	6
Iron metabolism2
		iron aquisition-heme transport
			HmuV-family-ATP-binding-protein				1		2	1	1	1	1		2	2
		iron aquisition-iron transport
			EfeO-family-iron-uptake														1
			EfeU-family-iron-perease											1	1		1
			FbpA-family-iron-binding-protein										1		1
			FbpB-family-iron-permease										1		1
			FbpC-family-ATPase										2		1
			FeoA-family-iron-transporter						1	1	2		1		2
			FeoB-family-iron-transporter						1	3	2		1	1	5
			YfeA-family-iron-binding-proteins											1	1
			YfeB-family-membrane-proteins											1	1
		iron aquisition-siderophore synthesis
			PvsD-family-siderophore- synthesis														1
			RhbD-family-siderophore- synthesis														1
			RhbE-family-siderophore- synthesis														1
		iron aquisition-siderophore transport
			ExbB-family		2	8	5	3	7	13	5		5	2	9	5	2
			ExbD-family		2	8	4	4	7	13	7		5	2	11	5	2
			FpvE-family-permease		5	3	1		5	1	2	5	2		8	6	2
			HatD-family-substrate-binding- protein		1	2			1			3	1		6	4	1
			LbtU-family-siderophore receptor												1
			PirA-family-siderophore-receptor												3
			PvdR-family-sideropore-export							1
			PvdT-family-siderophore-export							2
			PvuCD-family-permease									1	1			4	1
			PvuD-family-ATP-binding-protein		2	1							1		1
			PvuE-family-ATP-binding-protein												1
			PvuE-family-permease													1
			TonB-family			1				1			1		3
		iron gene regulation
			PF01325-Iron dependent repressor-dtxR family N				1										2
			PF01475-Iron dependent repressor-fur family		1								1	2	1	2
			PF02742-Iron dependent repressor-dtxR family metal binding domain		4						3		4	1	4	2	2
			PF09012 sub-FeoC like transcriptional regulator										1
			Sid PvdS regulator Paeruginosa PA2426 180620									1		1	1
		iron oxidation
			Cyc2 repCluster2												1		1
			Cyc2 repCluster3		1	1	2	1	2	1			1		1
			sulfocyanin							1
		iron reduction
			OmcS												1	1
		iron storage
			PF00210-Ferritin like domain		9	7	7	2	5	7	9	6	12	6	16	10	6
			PF13668-Ferritin like domain							1			1		1	2	1
Energy metabolism
	NADH:quinone oxidoreductase
		NADH-quinone oxidoreductase subunit A [EC:1.6.5.3]
			K00330	nuoA	1	29	8	9	5	10	2	1	6	1	7	7	2
			K00331	nuoB	6	40	17	20	14	25	6	3	14	8	20	12	7
			K00332	nuoC	7	20	11	11	7	22	2	3	10	7	11	7	4
			K00333	nuoD	9	43	19	16	9	32	15	5	15	12	27	16	7
			K00334	nuoE	8	3	1		1	3	9	1	16	6	19	9	2
			K00335	nuoF	22	17	9	11	15	18	17	6	28	13	31	25	8
			K00336	nuoG	8	11	5	2	6	9	5	2	4	4	9	7	5
			K00337	nuoH	6	33	15	15	10	38	10	8	15	6	30	14	6
			K00338	nuoI	8	24	14	8	15	9	11	7	9	5	11	10	7
			K00339	nuoJ	3	11	5	2	3	5	7	5	9	2	16	8	3
			K00340	nuoK	4	8	5	7	3	11	2	2	7	4	7	5	4
			K00341	nuoL	28	46	27	23	22	44	11	13	35	15	45	30	10
			K00342	nuoM	20	67	37	27	16	57	17	11	25	19	49	31	9
			K00343	nuoN	23	40	20	18	23	44	12	8	24	17	28	19	10
	Ferredoxin:NAD+ oxidoreductase
		electron transport complex protein
			K03615	rnfC	11					2	6	4	16	11	19	5	1
			K03614	rnfD	2					1	5	2	9	3	11	3	3
			K03612	rnfG	2				1	4	3	1	6	1	5	1	2
			K03613	rnfE	6				1	3	1	2	12	3	8	2	2
			K03617	rnfA	5					5	2	1	6		9	2
			K03616	rnfB	11	1		1	1	9	4	1	14	6	14	1	1
	Cytochrocomplex respiratory unit
		ubiquinol-cytochrome c reductase cytochrome b subunit
			K00412	cytB/petB	2	12	10	7	4	12	3	4	4		8	6	1
			K00413	cyt1/petC		6	3	2	1	3			1		1	3	2
			K00411	petA		6	3			7				2	1	1
		menaquinol-cytochrome c reductase iron-sulfur subunit [EC:1.10.2.-]
			K03886	qcrA	3	2				3	3	3	2	2	4	2	3
			K03887	qcrB	7	1	2		2	4	3	2	4	4	11	7	5
			K03888	qcrC							1	1	1		1	2	1
			K03890	qcrA	2							1			1	1
	Cytochrome c oxidase
		cytochrome c oxidase [EC:1.9.3.1]
			K02275	coxB	9	22	25	19	15	17	10	4	10	7	21	11	7
			K02274	coxA	17	55	34	29	24	55	7	10	19	5	28	21	16
			K02276	coxC	2	26	20	23	8	16	2	3	7	3	10	12	2
			K02277	coxD	1	12	11	10	7	4	1				1	2
			K02258	cox11		3	2	1	2	1		1	1	1	1
			K02259	cox15	1	7	3	3	3	9	3	1	2	3	10	2	5
	Cytochrome d ubiquinol oxidase
		cytochrome d ubiquinol oxidase subunit I [EC:1.10.3.14]
			K00425	cydA	6	4	3	1	6	3	5	4	8	3	13	13	4
			K00426	cydB	7	2	2			6	6	4	8	4	21	13	8
	Cytochrome c oxidase, cbb3-type
		cytochrome c oxidase cbb3-type subunit I [EC:1.9.3.1]
			K00404	ccoN	1				1	2	1					3	2
			K00405	ccoO		1				2	1	1	1		2		2
			K15862	ccoNO	1		1								2
			K00407	ccoQ									1
			K00406	ccoP	8	4	1	1	1	4	3	3	13	5	11	4	3
	F-type ATPase
		F-type H+-transporting ATPase subunit alpha [EC:3.6.3.14]
			K02111	atpA	25	20	20	8	17	29	20	9	25	13	51	24	12
			K02112	atpD	18	39	16	13	19	51	20	9	32	15	48	32	21
			K02113	atpH	2	4	5	1	1	3	4		2	5	5	7	2
			K02114	atpC	6	7	8	7	5	8	8	1	10	3	12	5	4
			K02115	atpG	9	7	6	3	3	8	3	4	11	6	15	17	11
			K02108	atpB	3	9	4	3	8	17	7		5	9	14	8	4
			K02109	atpF	3	1	4	1	2	3		1	2	1	5	3	2
			K02110	atpE	3	1	4	1	1	5	2	1	4	2	7	3	1
1. Gene annotation was conducted using DiSCo
2. Gene annotation was conducted using FeGenie

### Sheet: Extended Data Table 3
Extended Data Table 3. Predicted number of genes in MAGs of the Candidatus order “Mariimomonadales”.
					LCMS-H23C-Mi	LCMS-H26C-Mi	LCMS-H39C-Mi	SZUA-198	BMS3Bbin08	DSMQ01	JdFR-81	SURF-23	SURF-11	SURF-45	JAADFS01	UBA6902	JACNKH01	BMS3ABIN06	BMS3Abin09	Glo-13
Carbon metabolism
	Reductive acetyl-CoA pathway (Wood-Ljungdahl pathway)
		carbon-monoxide dehydrogenase [EC:1.2.7.4]
			K00198	acsA	2		1		4	1	2	2	1	1	2	1	1	1	2	1
		formate dehydrogenase [EC:1.2.1.43]
			K05299	fdhA	1	1	2		1	3	1	4	1	3	3	5	1	2	3	3
		formate--tetrahydrofolate ligase [EC:6.3.4.3]
			K01938	fhs
		methylenetetrahydrofolate dehydrogenase (NADP+) / methenyltetrahydrofolate cyclohydrolase [EC:1.5.1.5 3.5.4.9]
			K01491	folD	1	1	1		1	1	2	1		1	1	2	1	1	1	2
		methylenetetrahydrofolate reductase (NADPH) [EC:1.5.1.20]
			K00297	metF	1	1	1		2	1	1	1		1	3	2	2	1	1	2
		5-methyltetrahydrofolate corrinoid/iron sulfur protein methyltransferase [EC:2.1.1.258]
			K15023	acsE				1	2	1	1	1	1	1	2	1	1	2	2	3
		acetyl-CoA synthase [EC:2.3.1.169]
			K14138	acsB	1		1	1	4	1	1	1	1	1	1	1	2	1	1	1
		acetyl-CoA decarbonylase/synthase complex [EC:2.1.1.245]
			K00197	acsC			1	1	4	1	1	1	1	1	1	1	1	1	1	1
			K00194	acsD	1				3	1	1	1	1	1	1	1	1	1	1	1
	Formate oxidation, formate => CO2
		formate dehydrogenase [EC:1.2.1.2]
			K00122	fdh
			K00123	fdoG	2					2		2			1		1
			K00124	fdoH						3		1
			K00127	fdoI						1		1				1	1			2
	Phosphate acetyltransferase-acetate kinase pathway, acetyl-CoA => acetate
		phosphate acetyltransferase [EC:2.3.1.8]
			K00625	pta												1
		acetate kinase [EC:2.7.2.1]
			K00925	ackA				1	1			1	1	1	1	1			1
	Acetate assimilation, acetate => acetyl-CoA
		acetyl-CoA synthetase [EC:6.2.1.1]
			K01895	acs	1				1		2		1	1	2	1	1	1	1	2
	Glycolysis (Embden-Meyerhof pathway), glucose => pyruvate
		glucokinase [EC:2.7.1.2]/polyphosphate glucokinase [EC:2.7.1.63]
			K00845	glk	2		1	1	1			1	1							1
			K00886	ppgK	1
		glucose-6-phosphate isomerase [EC:5.3.1.9]/transaldolase / glucose-6-phosphate isomerase [EC:2.2.1.2 5.3.1.9]/glucose/mannose-6-phosphate isomerase [EC:5.3.1.9 5.3.1.8]
			K01810	pgi	2	1	1	1	1	1	1		1	1		1	1	1	1	1
			K13810	tal-pgi
			K15916	pgi-pmi
		6-phosphofructokinase [EC:2.7.1.11]
			K00850	pfkA									1
		fructose-bisphosphate aldolase [EC:4.1.2.13]/fructose-bisphosphate aldolase / 6-deoxy-5-ketofructose 1-phosphate synthase [EC:4.1.2.13 2.2.1.11]
			K01623	aldo
			K01624	fbaA	1												2			1
			K11645	fbaB
			K16305	fbap
		triosephosphate isomerase (TIM) [EC:5.3.1.1]
			K01803	tpi	1		2	1	1	1	1	1	1	1		1		1	1	2
		glyceraldehyde 3-phosphate dehydrogenase [EC:1.2.1.12]
			K00134	gapA	2	1	2		1	1	1	1	1	1	2	1	1	2	1	3
			K00150	gap2
		phosphoglycerate kinase [EC:2.7.2.3]
			K00927	pgk	3	3	2		2	2	1	2	2	2	2	2	2	1	1	4
		2,3-bisphosphoglycerate-dependent phosphoglycerate mutase [EC:5.4.2.11]/2,3-bisphosphoglycerate-independent phosphoglycerate mutase [EC:5.4.2.12]/probable phosphoglycerate mutase [EC:5.4.2.12]/2,3-bisphosphoglycerate-independent phosphoglycerate mutase [EC:5.4.2.12]
			K01834	gpmA
			K15633	gpmI	1		2	1	1	1	1				1			1	1	1
			K15634	gpmB
			K15635	apgM	3	1	1		1	1	1	2	2	2	1	3			1	1
		enolase [EC:4.2.1.11]
			K01689	eno	1		2	1	1	1	1	1	1		1	1	1	2	1	1
		pyruvate kinase [EC:2.7.1.40]
			K00873	pyk	1		1	1	1		1	1		1	2	1	2	2	1	1
	Gluconeogenesis, oxaloacetate => fructose-6P
		phosphoenolpyruvate carboxykinase (GTP) [EC:4.1.1.32]/phosphoenolpyruvate carboxykinase (ATP) [EC:4.1.1.49]
			K01596	pck	2		1		1		1	1	1	1		1	2	1	1	1
			K01610	pck	1										1
		fructose-1,6-bisphosphatase [EC:3.1.3.11]
			K03841	fbp
			K02446	glpX
			K11532	glpX
		fructose 1,6-bisphosphate aldolase/phosphatase [EC:4.1.2.13 3.1.3.11]
			K01622	fbap						1	1
	Pyruvate oxidation, pyruvate => acetyl-CoA
		pyruvate dehydrogenase [EC:1.2.4.1]
			K00163	aceE
			K00161	pdhA
			K00162	pdhB
			K00627	pdhC
			K00382	pdhD		1	2		3		1	1	1	1	2	1	1	1	1	1
		pyruvate ferredoxin oxidoreductase [EC:1.2.7.1]
			K00169	porA					1	1	1	1	2	1	1	1	1	1	1	1
			K00170	porB	1		1	1	1	1	1	1	1	1	2	1	2	1	1	1
			K00171	porD					1	1	1	1	1	1	1	1	1	1	1
			K00172	porG					1	1	1	1	1	1	1	1	1	1	1	1
		pyruvate-ferredoxin/flavodoxin oxidoreductase [EC:1.2.7.1 1.2.7.-]
			K03737	por/nifJ	1								1	1
	TCA cycle
		citrate synthase [EC:2.3.3.1]
			K01647	cs	1		1					1	1	1		1	1			2
		aconitate hydratase [EC:4.2.1.3]
			K01681	aco		1	1		1	1	1	1	1	1	1	1	1	1	1	1
		isocitrate dehydrogenase [EC:1.1.1.42]
			K00031	icd
			K00030	idh3	1	1	2	1	1	1	1	1		1	1	1	1		1	2
		2-oxoglutarate dehydrogenase [EC:1.2.4.2]/2-oxoglutarate dehydrogenase E2 component (dihydrolipoamide succinyltransferase) [EC:2.3.1.61]/dihydrolipoamide dehydrogenase [EC:1.8.1.4]
			K00164	sucA
			K00658	sucB												1
			K00382	pdhD
		2-oxoglutarate/2-oxoacid ferredoxin oxidoreductase subunit alpha [EC:1.2.7.3 1.2.7.11]
			K00174	korA	3	2	3		2	1	1	1		1	1	1	1		1	1
			K00175	korB	1	1	2	2	2	1	1	1		1	1	1	1		1	1
			K00177	korC		1	2		1	1							1
			K00176	korD		1	2		1	1
		succinyl-CoA synthetase [EC:6.2.1.5]
			K01902	sucD
			K01903	sucC																1
		succinate dehydrogenase [EC:1.3.5.1 1.3.5.4]
			K00239	sdhA							1	1				1	1	1
			K00240	sdhB	1						1	1				2	1	1
			K00241	sdhC							1	1				1	3	1
			K00242	sdhD
		fumarate hydratase [EC:4.2.1.2]
			K01676	fumAB													1			1
			K01679	fumC	1		1		1		1	1	1	1	1	1
			K01677	fumA						1
			K01678	fumB						1
		malate dehydrogenase [EC:1.1.1.37]
			K00024	mdh			1			1	1	1	1	1		1	1		1	1
	Fumarate reductoin
		fumarate reductase [EC:1.3.5.4]
			K00244	frdA
			K00245	frdB
			K00246	frdC
	Pentose phosphate pathway (Pentose phosphate cycle)
		glucose-6-phosphate 1-dehydrogenase [EC:1.1.1.49 1.1.1.363]
			K00036	g6pd	1	2	1	1	1		1	1	1	2	1	1	1	1	1	1
		6-phosphogluconolactonase [EC:3.1.1.31]
			K01057		1		1		1		1	1	1	1	1	1	2	1	1	1
		6-phosphogluconate dehydrogenase [EC:1.1.1.44 1.1.1.343]
			K00033				3	2	1		1	1	1	1	1	1	1	1	1	1
		ribulose-phosphate 3-epimerase [EC:5.1.3.1]
			K01783				1	1	1	1	1	1	1		1	2	1	1	1	1
		ribose 5-phosphate isomerase A [EC:5.3.1.6]
			K01807	rpiA
			K01808	rpiB			1	1	1	1	1	1	1	2	1	2	1	1	1	1
		transketolase [EC:2.2.1.1]
			K00615	tkt	1	3	5	2	4	2	4	3	5	7	9	4	5	3	3	4
		transaldolase [EC:2.2.1.2]
			K00616	tal	1	2	1	1	1	2	1	3	1	2	2	2	1	1	1	1
	PRPP biosynthesis, ribose 5P => PRPP
		ribose-phosphate pyrophosphokinase [EC:2.7.6.1]
			K00948	prps		2	1		1	1	1	1	1	1	1	1	1	1	1	1
Nitrogen metabolism
	Nitrogen fixation, nitrogen => ammonia
		nitrogenase [EC:1.18.6.1]
			K02588	nifH				3	1			1	1	1	1		1
			K02586	nifD				1	1			1	1		1		1
			K02591	nifK								1	2		1		1		1
			K02587	nifE				1				1	1		1		1
			K02592	nifN				1									1
			K02585	nifB				1				1	1		1		2	1	2
	Dissimilatory nitrate reduction, nitrate => ammonia
		nitrate reductase / nitrite oxidoreductase [EC:1.7.5.1 1.7.99.4]
			K00370	narG	2		1						1							1
			K00371	narH									1
			K00374	narI	1	1	1	1	1	1	1	2	1	1	1	1	1	1	1	2
		periplasmic nitrate reductase NapA [EC:1.7.99.4]
			K02567	napA		2	3			1	1	1	1		1	1	1	1		1
			K02568	napB	1	1	1					1			1	1	1	1		1
		nitrite reductase (NADH) [EC:1.7.1.15]
			K00362	nirB	1		1		1			1	1		1	1	1	1		1
			K00363	nirD
Sulfur metabolism
	Dissimilatory sulfate reduction, sulfate => H2S
		sulfate adenylyltransferase [EC:2.7.7.4]
			K00958	sat	2			1	1	1	1	1	1	1	1	1	1	1	1	1
		adenylylsulfate reductase, subunit B [EC:1.8.99.2]
			K00394	aprA	1		3		1	1	1	1		1	2	2	1	1	1	1
			K00395	aprB				2	1	1	1	1		1	1		1	1	1	1
		adenylylsulfate reductase membrane anchor
				aprM1
		dissimilatory sulfite reductase beta subunit [EC:1.8.99.5]
			K11180	dsrA		2		1	1	1	1	1		1	1	1	1	1	1	1
			K11181	dsrB		1		1	1	1	1	1		1	1	1	1	1	1	2
		quinone-modifying oxidoreductase
			K16885	qmoA	1		1		1	1	1	1		1	1	1	1	1	1	1
			K16886	qmoB			2		1	1	1	1		1	1	1	2	1	1
			K16887	qmoC	1				1	1	1			1		1	1	1	1
		dissimilatory sulfite reductase C
				dsrC1		1	1	1	1	1	1	1	1	1	1	1	1	1	1	1
		dissimilatory sulfite reductase D
				dsrD1		1	1		1	1	1	1		1	1	1	1	1	1	1
		intracellular sulfur oxidation protein
				dsrE1
				dsrF1
				dsrH1
		iron-sulfur flavoprotein
				dsrL1
				dsrT	1	1	1	1	1	1	1	1	1	1	1	1	1
		sulfur oxidation protein
				dsrM1	1	1	1	1	1	1	1	1	1	1	1	1	1	1	1	1
				dsrK1	1	1	1	1	1	1	1	1	1	1	1	1	1	1	1	1
				dsrJ1	1	1	1		1	1	1	1	1	1	1		1
				dsrO1	1	1	1		2	1	1	2	1	1		2	2		1	1
				dsrP1	1	1	1		1	1	2	2	2	1		1	1
		heterodisulfide reductase subunit A
				hdrA1	1		2									1	1		1
		dihydrofolate reductase
				hdrB1												1			1
		heterodisulfide oxidoreductase, iron-sulfur cluster-binding subunit C
				hdrC1	1											1			1
	Thiosulfate oxidation by SOX complex, thiosulfate => sulfate
			K17222	soxA
			K17223	soxX
			K17224	soxB
			K17225	soxC
			K17226	soxY
			K17227	soxZ
	Tetrathionate reduction, tetrathionate => thiosulfate
			K08357	ttrA										1
			K08358	ttrB		1	3		1		2	1	2	2		1	1	1	3	2
	Thiosulfate/polysulfide reduction, thiosulfate/polysulfide => sulfide
		thiosulfate reductase / polysulfide reductase [EC:1.8.5.5]
			K08352	phsA		1	1		1			1				1	3	1	2	2
	Sulfide oxidation, sulfide => polysulfide
		sulfide:quinone oxidoreductase [EC:1.8.5.4]
			K17218	sqr				3		1	1	1	2	2	1	1		2	1	1
Iron metabolism2
		Iron acquisition-heme transport
			ChaN-family-substrate-binding-protein											1
		Iron acquistion-siderophore transport
			EfeU-family-iron-perease											1
			FeoA-family-iron-transporter									2				2
			FeoB-family-iron-transporter									1				1
			YfeA-family-iron-binding-proteins															1		1
			YfeB-family-membrane-proteins											1				1		1
			EntS-family-siderophore-export						1				1	1		1	1
			ExbB-family			1	1	1	1	3	1	1	1	1	2	2	1	2	1	1
			ExbD-family			1	1	1	1	2	1	1	1	1	2	2	1	2	1	1
			FpvC-family-siderophore-transport											1		1			1
			FpvD-family-siderophore-transport						1				1	2		1	1		1
			FpvE-family-permease			1	1		1		1	1	1	1		1	1		3
			HatD-family-substrate-binding-protein			1	1		1		1	1							3
			PirA-family-siderophore-receptor						1	1	1	1		2	1	1		1	1
			PvdR-family-sideropore-export							2		1	1	1		1
			PvdT-family-siderophore-export							4	1	2	2	2		1
			PvuD-family-ATP-binding-protein				1		1		1	1						1	1
			TonB-family			1	1	1	2	3	3	2	1	1	2	2	1	2	2	1
		Iron gene regulation
			PF01475-Iron dependent repressor-fur family		1	1	2		1	1		2	1	1	1	2	1		1	3
			PF02742-Iron dependent repressor-dtxR family metal binding domain						1	1								1
			PF04773 FecR				1											1
		Iron oxidation
			Cyc2 repCluster2		1	1	1	1
		Iron reduction
			640549328 YP_001230600 {omc} cytochrome C family protein [Geobacter uraniumreducens Rf4: NC_009483]										1
			649931661 YP_004200172 {pc} cytochrome c family protein [Geobacter sp. M18 chromosome: NC_014973]										2
			649931662 YP_004200173 {porin} hypothetical protein [Geobacter sp. M18 chromosome: NC_014973]										2
			DFE_0461									2	1	2	1	3	2	1	1	1
			DFE_0462									2	1	2	1	2	2	1	1	2
			DFE_0463									2		1		1	1			1
			DFE_0464									1	4	3	1	1		1	1	1
			DFE_0465									1			1	1		1		2
			OmcF									1	1	1		2
			OmcS									1				2	1
			OmcZ													2
		Iron storage
			PF00210-Ferritin like domain											2			1			1
			PF13668-Ferritin like domain					1	1		1	2	2	1	1	1	2	1	2	2
Energy metabolism
	NADH:quinone oxidoreductase
		NADH-quinone oxidoreductase subunit A [EC:1.6.5.3]
			K00330	nuoA		1		1	1	1	1	1	1	2	1	1	1	1	1	1
			K00331	nuoB	1	1	1	1	1	1	1	1	1	2	1	1	1	1	1	2
			K00332	nuoC	1		1	2	1	1	1	1	1	1		1	1	1	1	1
			K00333	nuoD	1		1	2	1	1	1	1	1	3	1	1	1	1	1	1
			K00334	nuoE	1		3	1	4	3	3	3	3	4	2	3	2	3	3	4
			K00335	nuoF	1		3		2	1	2	2	3	2	2	3	1	2	2	4
			K00336	nuoG	1									1
			K00337	nuoH					1	1	1	1	1	2	1	1	1	1	1	1
			K00338	nuoI			1		1	1	1	1	1	2		1	1		1	1
			K00339	nuoJ			1		1	1	1	1	1	2	1	1	1	1	1	1
			K00340	nuoK	1		1		1	1	1	1	1	2	1	1	1	1	1	1
			K00341	nuoL	2		1		1	1	1	1	1	2	2	2	1	1	1	2
			K00342	nuoM	1		1	1	1	1	1	1	1	2	1	1	2	1	1	1
			K00343	nuoN		1	1	1	1	1	1	1	1	2	1	1	1	1	1	1
	Ferredoxin:NAD+ oxidoreductase
		electron transport complex protein
			K03615	rnfC	1		1		1	1	1	1	1	1	1	1	1	1	1	1
			K03614	rnfD	1		1		1	1	1	1	1	1	1	1		1	1	1
			K03612	rnfG					1	1	1	1	1	1	1	1		1	1	1
			K03613	rnfE	1				1	1	1	1	1	1	1	1		1	1	1
			K03617	rnfA	1				1	1	1	1	1	1	1	1		1	1	1
			K03616	rnfB		1			1	1	1	1	1	1	1	1	1	1	1	1
	Cytochrocomplex respiratory unit
		ubiquinol-cytochrome c reductase cytochrome b subunit
			K00412	cytB/petB			1				1
			K00413	cyt1/petC
			K00411	petA
		menaquinol-cytochrome c reductase iron-sulfur subunit [EC:1.10.2.-]
			K03886	qcrA
			K03887	qcrB
			K03888	qcrC
			K03890	qcrA
	Cytochrome c oxidase
		cytochrome c oxidase [EC:1.9.3.1]
			K02275	coxB						1		1		1		1				1
			K02274	coxA						1		1		1		1				1
			K02276	coxC						1		1		1		1				2
			K02277	coxD								1		1		1				1
			K02258	cox11
			K02259	cox15
	Cytochrome d ubiquinol oxidase
		cytochrome d ubiquinol oxidase subunit I [EC:1.10.3.14]
			K00425	cydA								1	1				1
			K00426	cydB
	Cytochrome c oxidase, cbb3-type
		cytochrome c oxidase cbb3-type subunit I [EC:1.9.3.1]
			K00404	ccoN							1			1
			K00405	ccoO							1			1
			K15862	ccoNO
			K00407	ccoQ
			K00406	ccoP							1
	F-type ATPase
		F-type H+-transporting ATPase subunit alpha [EC:3.6.3.14]
			K02111	atpA	1		1		1	1	1	1	1		1	2	1	1	1	2
			K02112	atpD	1	2	2	1	1	1	1	1	1		1	1	2	1	1	1
			K02113	atpH			1		1	1	1	1	1		1	1	1	1	1	1
			K02114	atpC	1	1	2		1	1	1	1	1		1	1	2	1	1	1
			K02115	atpG	1	1	1	1	1	1	1	1	1		1	1	1	1	1	1
			K02108	atpB			1	1	1	1			1	1	1	1	2	1	1	2
			K02109	atpF			1		1	1	1	1	1	2	2	1		2	1	1
			K02110	atpE	1		1	1	1	1			1	1	1	1	1	1	1	2
1. Gene annotation was conducted using DiSCo
2. Gene annotation was conducted using FeGenie
